# Genomic and transcriptomic evidence for descent from *Plasmodium* and loss of blood schizogony in *Hepatocystis* parasites from naturally infected red colobus monkeys

**DOI:** 10.1101/871327

**Authors:** Eerik Aunin, Ulrike Böhme, Theo Sanderson, Noah D Simons, Tony L Goldberg, Nelson Ting, Colin A Chapman, Chris I Newbold, Matthew Berriman, Adam J Reid

## Abstract

*Hepatocystis* is a genus of single-celled parasites infecting monkeys, bats and squirrels. Although thought to descend from malaria parasites (*Plasmodium spp.*), *Hepatocystis spp.* are thought not to undergo replication in the blood – the part of the *Plasmodium* life cycle which causes the symptoms of malaria. Furthermore, *Hepatocystis* is transmitted by midges, not mosquitoes. Comparative genomics of *Hepatocystis* and *Plasmodium* species therefore presents an opportunity to better understand some of the most important aspects of malaria parasite biology. We were able to generate a draft genome for *Hepatocystis* using DNA sequencing reads from the blood of a naturally infected red colobus monkey. We provide robust phylogenetic support for *Hepatocystis* as a sister group to *Plasmodium* parasites infecting rodents. We show transcriptomic support for a lack of replication in the blood and genomic support for a complete loss of a family of genes involved in red blood cell invasion. Our analyses highlight the rapid evolution of genes involved in parasite vector stages, revealing genes that may be critical for interactions between malaria parasites and mosquitoes.
