## Supplementary material for "Genomic and transcriptomic evidence for descent from *Plasmodium* and loss of blood schizogony in *Hepatocystis* parasites from naturally infected red colobus monkeys": S3 Table

### Sheet: (A) Missing in DNA assembly
MCA cluster	P. berghei gene id	Description
10	PBANKA_0201500.1-p1	Plasmodium exported protein, unknown function
10	PBANKA_0212000.1-p1	conserved Plasmodium protein, unknown function
10	PBANKA_0214600.1-p1	Plasmodium exported protein, unknown function
10	PBANKA_0216801.1-p1	reticulocyte binding protein, putative
10	PBANKA_0316981.1-p1	reticulocyte binding protein, putative
10	PBANKA_0501000.1-p1	reticulocyte binding protein, putative
10	PBANKA_0524841.1-p1	reticulocyte binding protein, putative, pseudogene
10	PBANKA_0600351.1-p1	reticulocyte binding protein, putative
10	PBANKA_0701000.1-p1	sporozoite and liver stage tryptophan-rich protein, pseudogene
10	PBANKA_0800021.1-p1	reticulocyte binding protein, putative
10	PBANKA_0800300.1-p1	conserved Plasmodium protein, unknown function
10	PBANKA_0900900.1-p1	reticulocyte binding protein, putative
10	PBANKA_0921400.1-p1	protein phosphatase, putative
10	PBANKA_0921800.1-p1	steryl ester hydrolase, putative
10	PBANKA_0944041.1-p1	reticulocyte binding protein, putative
10	PBANKA_1000011.1-p1	reticulocyte binding protein, putative
10	PBANKA_1000100.1-p1	reticulocyte binding protein, putative, pseudogene
10	PBANKA_1000500.1-p1	conserved Plasmodium protein, unknown function
10	PBANKA_1002600.1-p1	6-cysteine protein
10	PBANKA_1220200.1-p1	lysophospholipase, putative
10	PBANKA_1228800.1-p1	protein kinase, putative
10	PBANKA_1351500.1-p1	calcium-dependent protein kinase 5
10	PBANKA_1400091.1-p1	reticulocyte binding protein, putative
10	PBANKA_1423000.1-p1	conserved Plasmodium protein, unknown function
4	PBANKA_0517900.1-p1	conserved Plasmodium protein, unknown function
4	PBANKA_0702900.1-p1	SET domain protein, putative
4	PBANKA_0703800.1-p1	conserved Plasmodium protein, unknown function
4	PBANKA_0721500.1-p1	conserved Plasmodium protein, unknown function
4	PBANKA_0800600.1-p1	centrin, putative
4	PBANKA_0834000.1-p1	calcyclin-binding protein, putative
4	PBANKA_0941600.1-p1	conserved Plasmodium protein, unknown function
4	PBANKA_1004100.1-p1	NYN domain-containing protein, putative
4	PBANKA_1005400.1-p1	conserved Plasmodium protein, unknown function
4	PBANKA_1021500.1-p1	copper transporter, putative
4	PBANKA_1032600.1-p1	cytidine diphosphate-diacylglycerol synthase, putative
4	PBANKA_1033300.1-p1	conserved Plasmodium protein, unknown function
4	PBANKA_1206600.1-p1	26S protease regulatory subunit 4, putative
4	PBANKA_1217800.1-p1	signal peptidase complex subunit SPC2, putative
4	PBANKA_1241700.1-p1	transmembrane emp24 domain-containing protein, putative
4	PBANKA_1242400.1-p1	conserved Plasmodium protein, unknown function
4	PBANKA_1316100.1-p1	conserved Plasmodium protein, unknown function
4	PBANKA_1354700.1-p1	GPI mannosyltransferase 3, putative
4	PBANKA_1406300.1-p1	FHA domain-containing protein, putative
4	PBANKA_1410000.1-p1	26S protease regulatory subunit 7, putative
4	PBANKA_1436100.1-p1	heterochromatin protein 1, putative
4	PBANKA_1444000.1-p1	macrophage migration inhibitory factor

### Sheet: (B) Missing in RNA assembly
MCA cluster	P. berghei gene id	Description
10	PBANKA_0201500.1-p1	Plasmodium exported protein, unknown function
10	PBANKA_0208900.1-p1	StAR-related lipid transfer protein, putative
10	PBANKA_0212000.1-p1	conserved Plasmodium protein, unknown function
10	PBANKA_0214600.1-p1	Plasmodium exported protein, unknown function
10	PBANKA_0216801.1-p1	reticulocyte binding protein, putative
10	PBANKA_0316981.1-p1	reticulocyte binding protein, putative
10	PBANKA_0501000.1-p1	reticulocyte binding protein, putative
10	PBANKA_0524841.1-p1	reticulocyte binding protein, putative, pseudogene
10	PBANKA_0600351.1-p1	reticulocyte binding protein, putative
10	PBANKA_0701000.1-p1	sporozoite and liver stage tryptophan-rich protein, pseudogene
10	PBANKA_0800021.1-p1	reticulocyte binding protein, putative
10	PBANKA_0800300.1-p1	conserved Plasmodium protein, unknown function
10	PBANKA_0900900.1-p1	reticulocyte binding protein, putative
10	PBANKA_0921800.1-p1	steryl ester hydrolase, putative
10	PBANKA_0944041.1-p1	reticulocyte binding protein, putative
10	PBANKA_1000011.1-p1	reticulocyte binding protein, putative
10	PBANKA_1000100.1-p1	reticulocyte binding protein, putative, pseudogene
10	PBANKA_1000500.1-p1	conserved Plasmodium protein, unknown function
10	PBANKA_1002600.1-p1	6-cysteine protein
10	PBANKA_1220200.1-p1	lysophospholipase, putative
10	PBANKA_1228800.1-p1	protein kinase, putative
10	PBANKA_1332700.1-p1	duffy-binding protein
10	PBANKA_1400091.1-p1	reticulocyte binding protein, putative
10	PBANKA_1423000.1-p1	conserved Plasmodium protein, unknown function
