## Supplementary material for "Genomic and transcriptomic evidence for descent from *Plasmodium* and loss of blood schizogony in *Hepatocystis* parasites from naturally infected red colobus monkeys": S4 Table

### Sheet: Hepatocystis dN top 5%
Hepatocystis transcript	P. ovale curtisi transcript	P. berghei ANKA transcript	Hepatocystis dN rank	Hepatocystis dN	P. berghei ANKA dN	P. ovale curtisi dN	Hepatocystis annotation	P. berghei ANKA annotation	P. ovale curtisi annotation	Malaria Cell Atlas cluster
HEP_00414800	PocGH01_09045800.1	PBANKA_0909400.1	1	1.66673	1.21089	0.03143	hypothetical protein	conserved Plasmodium protein, unknown function	conserved Plasmodium protein, unknown function	16
HEP_00273300	PocGH01_02016300.1	PBANKA_0207600.1	2	1.40067	0.81667	0.42438	conserved protein, unknown function	asparagine-rich antigen, putative	asparagine-rich antigen, putative	4
HEP_00146800	PocGH01_12075300.1	PBANKA_1303400.1	3	1.07592	0.2115	0.42067	CCAAT-binding transcription factor, putative	oocyst rupture protein 2	oocyst rupture protein 2, putative	8
HEP_00378600	PocGH01_13044400.1	PBANKA_1027300.1	4	1.00649	0.44853	0.52864	conserved protein, unknown function	conserved Plasmodium protein, unknown function	conserved Plasmodium protein, unknown function	4
HEP_00390400	PocGH01_09047300.1	PBANKA_0907900.1	5	0.98326	0.19288	0.77672	hypothetical protein	conserved Plasmodium protein, unknown function	conserved Plasmodium protein, unknown function	14
HEP_00412100	PocGH01_06019700.1	PBANKA_0510800.1	6	0.95283	0.67348	0.44281	conserved protein, unknown function	conserved Plasmodium protein, unknown function	conserved Plasmodium protein, unknown function	3
HEP_00091200	PocGH01_07030800.1	PBANKA_0824300.1	7	0.92707	0.51822	0.37076	conserved protein, unknown function	conserved Plasmodium protein, unknown function	conserved Plasmodium protein, unknown function	3
HEP_00497200	PocGH01_05013700.1	PBANKA_0703500.1	8	0.92309	0.46333	0.45569	conserved protein, unknown function	conserved Plasmodium protein, unknown function	conserved Plasmodium protein, unknown function	5
HEP_00388600	PocGH01_07026100.1	PBANKA_0819600.1	9	0.88364	0.61579	0.241	conserved protein, unknown function	conserved Plasmodium protein, unknown function	conserved Plasmodium protein, unknown function	10
HEP_00190700	PocGH01_07031800.1	PBANKA_0825300.1	10	0.81258	0.32745	0.57368	conserved protein, unknown function	conserved Plasmodium protein, unknown function	conserved Plasmodium protein, unknown function	5
HEP_00370000	PocGH01_13056400.1	PBANKA_1038800.1	11	0.79954	0.20634	0.40842	hypothetical protein	conserved Plasmodium protein, unknown function	conserved Plasmodium protein, unknown function	13
HEP_00026900	PocGH01_08022500.1	PBANKA_1212500.1	12	0.78926	0.30197	0.19184	conserved protein, unknown function	merozoite surface protein MSA180, putative	merozoite surface protein MSA180, putative	9
HEP_00424700	PocGH01_06017200.1	PBANKA_0508300.1	13	0.77057	0.36036	0.42692	conserved protein, unknown function	conserved Plasmodium protein, unknown function	conserved Plasmodium protein, unknown function	16
HEP_00398900	PocGH01_05031200.1	PBANKA_0521300.1	14	0.76958	0.29851	0.27002	zinc finger protein, putative	zinc finger protein, putative	zinc finger protein, putative	3
HEP_00010500	PocGH01_12035100.1	PBANKA_1342500.1	15	0.75541	0.34467	0.16799	conserved protein, unknown function	conserved Plasmodium protein, unknown function	conserved Plasmodium protein, unknown function	3
HEP_00134500	PocGH01_14041800.1	PBANKA_1431400.1	16	0.73243	0.49	0.34319	hypothetical protein	conserved Plasmodium protein, unknown function	conserved Plasmodium protein, unknown function	12
HEP_00321900	PocGH01_12054300.1	PBANKA_1324200.1	17	0.72611	0.33356	0.63504	hypothetical protein	conserved Plasmodium protein, unknown function	conserved Plasmodium protein, unknown function	6
HEP_00101500	PocGH01_03015000.1	PBANKA_1005200.1	18	0.71204	0.45509	0.30029	conserved protein, unknown function	conserved Plasmodium protein, unknown function	conserved Plasmodium protein, unknown function	16
HEP_00446500	PocGH01_03012800.1	PBANKA_1003000.1	19	0.70963	0.19499	0.34395	6-cysteine protein, putative	liver specific protein 2	liver specific protein 2, putative	7
HEP_00295100	PocGH01_09049300.1	PBANKA_0905900.1	20	0.70772	0.31132	0.63314	AP2 domain transcription factor, putative	AP2 domain transcription factor AP2-O	AP2 domain transcription factor AP2-O, putative	8
HEP_00269300	PocGH01_09025900.1	PBANKA_0928400.1	21	0.70026	0.53669	0.79149	CCAAT-binding transcription factor (CBF-B/NF-YA) subunit B, putative	conserved Plasmodium protein, unknown function	conserved Plasmodium protein, unknown function	4
HEP_00102800	PocGH01_11045100.1	PBANKA_0110100.1	22	0.69847	0.4852	0.53994	conserved protein, unknown function	conserved Plasmodium protein, unknown function	conserved Plasmodium protein, unknown function	3
HEP_00301700	PocGH01_13043200.1	PBANKA_1026100.1	23	0.69439	0.47896	0.46876	conserved protein, unknown function	conserved Plasmodium protein, unknown function	conserved Plasmodium protein, unknown function	13
HEP_00035800	PocGH01_10033500.1	PBANKA_1107600.1	24	0.68977	0.27456	0.16136	6-cysteine protein	6-cysteine protein	6-cysteine protein, putative	3
HEP_00523100	PocGH01_14054900.1	PBANKA_1443900.1	25	0.68213	0.37323	0.54073	conserved protein, unknown function	conserved Plasmodium protein, unknown function	conserved Plasmodium protein, unknown function	3
HEP_00194800	PocGH01_07024800.1	PBANKA_0818400.1	26	0.67792	0.63823	0.41367	conserved protein, unknown function	conserved Plasmodium protein, unknown function	conserved Plasmodium protein, unknown function	15
HEP_00261700	PocGH01_08027200.1	PBANKA_1217200.1	27	0.67791	0.32782	0.35168	conserved protein, unknown function	conserved Plasmodium protein, unknown function	conserved Plasmodium protein, unknown function	8
HEP_00213800	PocGH01_03011500.1	PBANKA_1001800.1	28	0.67485	0.45387	0.62591	AP2 domain transcription factor, putative	AP2 domain transcription factor AP2-SP2	AP2 domain transcription factor AP2-SP2, putative	6
HEP_00466900	PocGH01_03025800.1	PBANKA_0619500.1	29	0.6732	0.31713	0.24621	conserved protein, unknown function	conserved Plasmodium protein, unknown function	conserved Plasmodium protein, unknown function	5
HEP_00131800	PocGH01_13017300.1	PBANKA_0605900.1	30	0.66746	0.20838	0.17164	conserved protein, unknown function	conserved Plasmodium protein, unknown function	conserved Plasmodium protein, unknown function	16
HEP_00508700	PocGH01_11012800.1	PBANKA_1143700.1	31	0.66381	0.36239	0.29613	hypothetical protein	secreted ookinete protein, putative	secreted ookinete protein, putative	15
HEP_00350900	PocGH01_06024400.1	PBANKA_0515300.1	32	0.66322	0.20552	0.49876	conserved protein, unknown function	conserved Plasmodium protein, unknown function	conserved Plasmodium protein, unknown function	3
HEP_00121400	PocGH01_03018400.1	PBANKA_0612400.1	33	0.66256	0.33467	0.40495	conserved protein, unknown function	conserved Plasmodium protein, unknown function	conserved Plasmodium protein, unknown function	14
HEP_00294300	PocGH01_14011400.1	PBANKA_1401900.1	34	0.65485	0.12852	0.09018	LisH domain-containing protein, putative	LisH domain-containing protein, putative	LisH domain-containing protein, putative	5
HEP_00255900	PocGH01_12057700.1	PBANKA_1320800.1	35	0.64761	0.61367	0.22757	conserved protein, unknown function	conserved Plasmodium protein, unknown function	conserved Plasmodium protein, unknown function	14
HEP_00110800	PocGH01_12043200.1	PBANKA_1334800.1	36	0.64304	0.25464	0.2333	conserved protein, unknown function	conserved Plasmodium protein, unknown function	conserved Plasmodium protein, unknown function	14
HEP_00244400	PocGH01_14020200.1	PBANKA_1410600.1	37	0.63277	0.24906	0.34324	conserved protein, unknown function	GYF domain-containing protein, putative	GYF domain-containing protein, putative	3
HEP_00389200	PocGH01_12023400.1	PBANKA_1353100.1	38	0.62389	0.25285	0.42849	conserved protein, unknown function	conserved Plasmodium protein, unknown function	conserved Plasmodium protein, unknown function	3
HEP_00346500	PocGH01_14069100.1	PBANKA_1457700.1	39	0.62235	0.35875	0.2343	conserved protein, unknown function	conserved Plasmodium protein, unknown function	conserved Plasmodium protein, unknown function	15
HEP_00337100	PocGH01_11043100.1	PBANKA_0112100.1	40	0.62087	0.35937	0.41756	AP2 domain transcription factor, putative	AP2 domain transcription factor, putative	AP2 domain transcription factor, putative	8
HEP_00375100	PocGH01_09044100.1	PBANKA_0911100.1	41	0.62004	0.23459	0.23599	conserved protein, unknown function	conserved Plasmodium protein, unknown function	conserved Plasmodium protein, unknown function	12
HEP_00456700	PocGH01_06021700.1	PBANKA_0512800.1	42	0.61662	0.61462	0.37632	merozoite TRAP-like protein, putative	merozoite TRAP-like protein	merozoite TRAP-like protein, putative	8
HEP_00304800	PocGH01_12023100.1	PBANKA_1353400.1	43	0.61637	0.31646	0.25885	secreted ookinete protein, putative	secreted ookinete protein, putative	secreted ookinete protein, putative	15
HEP_00143300	PocGH01_07021500.1	PBANKA_0815100.1	44	0.61444	0.35287	0.38611	hypothetical protein	conserved Plasmodium protein, unknown function	conserved Plasmodium protein, unknown function	8
HEP_00337500	PocGH01_09026800.1	PBANKA_0927700.1	45	0.61164	0.21318	0.15888	conserved protein, unknown function	DDRGK domain-containing protein, putative	DDRGK domain-containing protein, putative	12
HEP_00061400	PocGH01_09040700.1	PBANKA_0914100.1	46	0.60685	0.41324	0.55671	conserved protein, unknown function	conserved Plasmodium protein, unknown function	conserved Plasmodium protein, unknown function	4
HEP_00256300	PocGH01_13046100.1	PBANKA_1029000.1	47	0.60676	0.28978	0.5332	conserved protein, unknown function	conserved Plasmodium protein, unknown function	conserved Plasmodium protein, unknown function	10
HEP_00416900	PocGH01_07034000.1	PBANKA_0827400.1	48	0.60592	0.20944	0.22988	conserved protein, unknown function	conserved Plasmodium protein, unknown function	conserved Plasmodium protein, unknown function	14
HEP_00485000	PocGH01_03025300.1	PBANKA_0619000.1	49	0.60484	0.6388	0.43297	conserved membrane protein, unknown function	conserved Plasmodium protein, unknown function	conserved Plasmodium protein, unknown function	8
HEP_00512600	PocGH01_07029500.1	PBANKA_0823000.1	50	0.60454	0.24005	0.69069	ubiquitin-like protein, putative	ubiquitin-like protein, putative	ubiquitin-like protein, putative	3
HEP_00352200	PocGH01_05031400.1	PBANKA_0521500.1	51	0.59422	0.26476	0.33913	FAD binding domain containing protein, putative	conserved Plasmodium protein, unknown function	conserved Plasmodium protein, unknown function	14
HEP_00198100	PocGH01_09012600.1	PBANKA_0941000.1	52	0.59262	0.4251	0.22663	conserved membrane protein, unknown function	conserved Plasmodium protein, unknown function	conserved Plasmodium protein, unknown function	15
HEP_00169800	PocGH01_14027100.1	PBANKA_1417500.1	53	0.59086	0.54785	0.36735	hypothetical protein	conserved Plasmodium protein, unknown function	conserved Plasmodium protein, unknown function	6
HEP_00254800	PocGH01_14060000.1	PBANKA_1449000.1	54	0.5902	0.26027	0.25849	aspartyl protease, putative	microgamete surface protein MiGS, putative	microgamete surface protein MiGS, putative	12
HEP_00471200	PocGH01_12022700.1	PBANKA_1353800.1	55	0.58502	0.13843	0.12281	conserved protein, unknown function	conserved Plasmodium protein, unknown function	conserved Plasmodium protein, unknown function	14
HEP_00427600	PocGH01_13052200.1	PBANKA_1034800.1	56	0.57771	0.3854	0.24334	conserved protein, unknown function	conserved Plasmodium protein, unknown function	conserved Plasmodium protein, unknown function	3
HEP_00035400	PocGH01_10032600.1	PBANKA_1108500.1	57	0.57743	0.32984	0.62086	conserved protein, unknown function	conserved Plasmodium protein, unknown function	conserved Plasmodium protein, unknown function	8
HEP_00106800	PocGH01_11050600.1	PBANKA_0104800.1	58	0.56839	0.43021	0.17691	conserved protein, unknown function	conserved Plasmodium protein, unknown function	conserved Plasmodium protein, unknown function	3
HEP_00429800	PocGH01_14016800.1	PBANKA_1407200.1	59	0.56692	0.20397	0.15787	conserved protein, unknown function	conserved Plasmodium protein, unknown function	conserved Plasmodium protein, unknown function	7
HEP_00045700	PocGH01_07034200.1	PBANKA_0827600.1	60	0.55914	0.29022	0.37971	conserved protein, unknown function	conserved Plasmodium protein, unknown function	conserved Plasmodium protein, unknown function	11
HEP_00092400	PocGH01_14076100.1	PBANKA_1464600.1	61	0.55154	0.41531	0.31937	conserved protein, unknown function	conserved Plasmodium protein, unknown function	conserved Plasmodium protein, unknown function	5
HEP_00115700	PocGH01_04023000.1	PBANKA_0304400.1	62	0.54768	0.41142	0.15318	merozoite surface protein 4	merozoite surface protein 4/5	merozoite surface protein 4, putative	8
HEP_00285900	PocGH01_10024400.1	PBANKA_1232000.1	63	0.54541	0.21391	0.19476	conserved protein, unknown function	conserved Plasmodium protein, unknown function	conserved Plasmodium protein, unknown function	15
HEP_00166600	PocGH01_04026800.1	PBANKA_0301000.1	64	0.54359	0.36489	0.19997	repetitive organellar protein, putative	repetitive organellar protein, putative	repetitive organellar protein, putative	3
HEP_00190900	PocGH01_07032000.1	PBANKA_0825500.1	65	0.54333	0.46532	0.48464	conserved protein, unknown function	conserved Plasmodium protein, unknown function	conserved Plasmodium protein, unknown function	14
HEP_00238800	PocGH01_13036500.1	PBANKA_1020000.1	66	0.54182	0.22065	0.3465	conserved membrane protein, unknown function	conserved Plasmodium protein, unknown function	conserved Plasmodium protein, unknown function	5
HEP_00195400	PocGH01_14074600.1	PBANKA_1463000.1	67	0.54136	0.23848	0.26215	osmiophilic body protein	osmiophilic body protein G377	osmiophilic body protein G377, putative	14
HEP_00362800	PocGH01_13019200.1	PBANKA_0607700.1	68	0.54046	0.2452	0.25033	zinc finger transcription factor, putative	telomere repeat-binding zinc finger protein, putative	telomere repeat-binding zinc finger protein, putative	3
HEP_00328300	PocGH01_14044100.1	PBANKA_1433700.1	69	0.53957	0.27535	0.29223	conserved protein, unknown function	conserved Plasmodium protein, unknown function	conserved Plasmodium protein, unknown function	14
HEP_00382500	PocGH01_14021200.1	PBANKA_1411500.1	70	0.53835	0.34713	0.34794	conserved protein, unknown function	conserved Plasmodium protein, unknown function	conserved Plasmodium protein, unknown function	5
HEP_00171200	PocGH01_13050400.1	PBANKA_1033000.1	71	0.53502	0.39463	0.32235	conserved protein, unknown function	conserved Plasmodium protein, unknown function	conserved Plasmodium protein, unknown function	4
HEP_00401500	PocGH01_11025400.1	PBANKA_1130700.1	72	0.53408	0.31541	0.45462	conserved protein, unknown function	conserved Plasmodium protein, unknown function	conserved Plasmodium protein, unknown function	6
HEP_00195800	PocGH01_09048300.1	PBANKA_0906900.1	73	0.52963	0.24045	0.18288	conserved protein, unknown function	conserved Plasmodium protein, unknown function	conserved Plasmodium protein, unknown function	3
HEP_00392300	PocGH01_11041300.1	PBANKA_1230300.1	74	0.52818	0.27379	0.30704	zinc finger protein, putative	zinc finger protein, putative	zinc finger protein, putative	4
HEP_00130400	PocGH01_12018000.1	PBANKA_1358000.1	75	0.52779	0.16665	0.1143	thioredoxin 2	thioredoxin 2	thioredoxin 2, putative	10
HEP_00391300	PocGH01_04013500.1	PBANKA_0313400.1	76	0.52403	0.49163	0.27429	autophagy-related protein 11, putative	autophagy-related protein 11, putative	autophagy-related protein 11, putative	5
HEP_00288100	PocGH01_05033300.1	PBANKA_0523400.1	77	0.52302	0.40445	0.24129	conserved protein, unknown function	conserved Plasmodium protein, unknown function	conserved Plasmodium protein, unknown function	6
HEP_00435800	PocGH01_04020500.1	PBANKA_0306600.1	78	0.52231	0.24182	0.50188	conserved protein, unknown function	conserved Plasmodium protein, unknown function	conserved Plasmodium protein, unknown function	14
HEP_00517500	PocGH01_11027200.1	PBANKA_1128900.1	79	0.52205	0.2518	0.13391	conserved protein, unknown function	conserved Plasmodium protein, unknown function	conserved Plasmodium protein, unknown function	10
HEP_00155500	PocGH01_12076400.1	PBANKA_1302300.1	80	0.52105	0.18289	0.17283	metacaspase-2, putative	metacaspase-2, putative	metacaspase-2, putative	8
HEP_00216900	PocGH01_12017500.1	PBANKA_1358500.1	81	0.52096	0.28241	0.12014	inner membrane complex protein, putative	inner membrane complex protein, putative	inner membrane complex protein, putative	8
HEP_00148900	PocGH01_12049200.1	PBANKA_1329000.1	82	0.51769	0.18444	0.11084	conserved protein, unknown function	conserved Plasmodium protein, unknown function	conserved Plasmodium protein, unknown function	12
HEP_00176500	PocGH01_08015900.1	PBANKA_1206200.1	83	0.51754	0.19686	0.16102	histone deacetylase 2, putative	histone deacetylase 2, putative	histone deacetylase 2, putative	4
HEP_00321100	PocGH01_13042200.1	PBANKA_1025100.1	84	0.5173	0.30363	0.29291	conserved protein, unknown function	conserved Plasmodium protein, unknown function	conserved Plasmodium protein, unknown function	3
HEP_00358600	PocGH01_02010300.1	PBANKA_0201700.1	85	0.51653	0.26273	0.11199	conserved protein, unknown function	conserved Plasmodium protein, unknown function	conserved Plasmodium protein, unknown function	15
HEP_00256900	PocGH01_13028100.1	PBANKA_1012700.1	86	0.51613	0.38573	0.32436	conserved protein, unknown function	conserved Plasmodium protein, unknown function	conserved Plasmodium protein, unknown function	5
HEP_00358100	PocGH01_05016800.1	PBANKA_0706600.1	87	0.51381	0.31518	0.16202	conserved protein, unknown function	conserved Plasmodium protein, unknown function	conserved Plasmodium protein, unknown function	15
HEP_00293500	PocGH01_11039300.1	PBANKA_1117200.1	88	0.51366	0.23995	0.33907	conserved membrane protein, unknown function	conserved Plasmodium protein, unknown function	conserved Plasmodium protein, unknown function	9
HEP_00255100	PocGH01_09049700.1	PBANKA_0905400.1	89	0.51247	0.22826	0.32506	conserved protein, unknown function	conserved Plasmodium protein, unknown function	conserved Plasmodium protein, unknown function	12
HEP_00153200	PocGH01_12011400.1	PBANKA_1364500.1	90	0.51205	0.13271	0.11827	Glutaredoxin, putative	conserved Plasmodium protein, unknown function	conserved Plasmodium protein, unknown function	10
HEP_00453900	PocGH01_02013500.1	PBANKA_0204800.1	91	0.51184	0.25135	0.43613	secreted ookinete protein, putative	secreted ookinete protein, putative	secreted ookinete protein, putative	3
HEP_00166200	PocGH01_04027200.1	PBANKA_0300700.1	92	0.50894	0.39725	0.45831	nucleic acid binding protein, putative	nucleic acid binding protein, putative	nucleic acid binding protein, putative	3
HEP_00055800	PocGH01_09046800.1	PBANKA_0908400.1	93	0.50873	0.36194	0.32945	conserved protein, unknown function	conserved Plasmodium protein, unknown function	conserved Plasmodium protein, unknown function	14
HEP_00208100	PocGH01_14044900.1	PBANKA_1434300.1	94	0.50808	0.40722	0.34016	conserved protein, unknown function	conserved Plasmodium protein, unknown function	conserved Plasmodium protein, unknown function	12
HEP_00278700	PocGH01_14062800.1	PBANKA_1451800.1	95	0.50748	0.295	0.31629	conserved protein, unknown function	conserved Plasmodium protein, unknown function	conserved Plasmodium protein, unknown function	3
HEP_00391400	PocGH01_08023300.1	PBANKA_1213300.1	96	0.50695	0.43142	0.29314	conserved protein, unknown function	conserved Plasmodium protein, unknown function	conserved Plasmodium protein, unknown function	8
HEP_00458500	PocGH01_02017700.1	PBANKA_0208900.1	97	0.50554	0.23244	0.19707	StAR-related lipid transfer protein	StAR-related lipid transfer protein, putative	StAR-related lipid transfer protein, putative	10
HEP_00268500	PocGH01_12061000.1	PBANKA_1317600.1	98	0.50336	0.36187	0.33786	hypothetical protein	conserved Plasmodium protein, unknown function	conserved Plasmodium protein, unknown function	5
HEP_00199000	PocGH01_14034400.1	PBANKA_1424500.1	99	0.49819	0.30524	0.17266	hypothetical protein	conserved Plasmodium protein, unknown function	conserved Plasmodium protein, unknown function	8
HEP_00512500	PocGH01_02017800.1	PBANKA_0209000.1	100	0.49636	0.36326	0.20606	conserved membrane protein, unknown function	conserved Plasmodium protein, unknown function	conserved Plasmodium protein, unknown function	16
HEP_00123700	PocGH01_11011300.1	PBANKA_1145200.1	101	0.49511	0.2343	0.25406	conserved protein, unknown function	conserved Plasmodium protein, unknown function	conserved Plasmodium protein, unknown function	13
HEP_00518400	PocGH01_12068700.1	PBANKA_1309800.1	102	0.4949	0.48939	0.36534	conserved protein, unknown function	conserved Plasmodium protein, unknown function	conserved Plasmodium protein, unknown function	13
HEP_00357300	PocGH01_11047100.1	PBANKA_0108100.1	103	0.49474	0.20243	0.17975	conserved protein, unknown function	conserved Plasmodium protein, unknown function	conserved Plasmodium protein, unknown function	11
HEP_00077400	PocGH01_10030900.1	PBANKA_1110200.1	104	0.49436	0.49515	0.24793	conserved protein, unknown function	conserved Plasmodium protein, unknown function	conserved Plasmodium protein, unknown function	13
HEP_00341100	PocGH01_01018200.1	PBANKA_1220800.1	105	0.49339	0.39476	0.41073	conserved protein, unknown function	conserved Plasmodium protein, unknown function	conserved Plasmodium protein, unknown function	3
HEP_00122600	PocGH01_11040400.1	PBANKA_1116000.1	106	0.49258	0.31158	0.22445	TRAP-like protein	TRAP-like protein	TRAP-like protein, putative	16
HEP_00120700	PocGH01_10019800.1	PBANKA_1236600.1	107	0.49237	0.30527	0.25323	conserved protein, unknown function	conserved Plasmodium protein, unknown function	conserved Plasmodium protein, unknown function	3
HEP_00221100	PocGH01_13016200.1	PBANKA_0604900.1	108	0.49099	0.21376	0.30506	conserved protein, unknown function	conserved Plasmodium protein, unknown function	conserved Plasmodium protein, unknown function	3
HEP_00039500	PocGH01_14057500.1	PBANKA_1446500.1	109	0.49096	0.20867	0.19925	asparagine-rich protein, putative	asparagine-rich protein, putative	asparagine-rich protein, putative	4
HEP_00510800	PocGH01_14010200.1	PBANKA_1400800.1	110	0.49094	0.24038	0.16171	early transcribed membrane protein 13	protein UIS3	protein UIS3, putative	16
HEP_00490000	PocGH01_12012700.1	PBANKA_1363300.1	111	0.49082	0.36813	0.29041	conserved protein, unknown function	conserved Plasmodium protein, unknown function	conserved Plasmodium protein, unknown function	9
HEP_00141100	PocGH01_12020000.1	PBANKA_1356100.1	112	0.4901	0.13128	0.0928	conserved protein, unknown function	conserved Plasmodium protein, unknown function	conserved Plasmodium protein, unknown function	8
HEP_00209200	PocGH01_09014800.1	PBANKA_0938800.1	113	0.48969	0.26825	0.42709	conserved protein, unknown function	conserved Plasmodium protein, unknown function	conserved Plasmodium protein, unknown function	11
HEP_00078900	PocGH01_08030500.1	PBANKA_0807200.1	114	0.48874	0.50618	0.31849	conserved protein, unknown function	conserved Plasmodium protein, unknown function	conserved Plasmodium protein, unknown function	14
HEP_00349000	PocGH01_12057000.1	PBANKA_1321500.1	115	0.48828	0.36664	0.27526	conserved protein, unknown function	conserved Plasmodium protein, unknown function	conserved Plasmodium protein, unknown function	12
HEP_00140400	PocGH01_11043300.1	PBANKA_0111900.1	116	0.48767	0.28941	0.37147	conserved protein, unknown function	conserved Plasmodium protein, unknown function	conserved Plasmodium protein, unknown function	3
HEP_00240900	PocGH01_01020000.1	PBANKA_1222600.1	117	0.48648	0.35663	0.32721	AP-3 complex subunit delta, putative	AP-3 complex subunit delta, putative	AP-3 complex subunit delta, putative	5
HEP_00035100	PocGH01_04021900.1	PBANKA_0305200.1	118	0.48538	0.09943	0.16314	conserved protein, unknown function	conserved Plasmodium protein, unknown function	conserved Plasmodium protein, unknown function	5
HEP_00161300	PocGH01_02020600.1	PBANKA_0211800.1	119	0.48473	0.20519	0.29074	conserved protein, unknown function	conserved Plasmodium protein, unknown function	conserved Plasmodium protein, unknown function	6
HEP_00347400	PocGH01_14014100.1	PBANKA_1404500.1	120	0.48429	0.63895	0.27246	conserved protein, unknown function	conserved Plasmodium protein, unknown function	conserved Plasmodium protein, unknown function	8
HEP_00158500	PocGH01_14048700.1	PBANKA_1437900.1	121	0.48338	0.13237	0.12841	conserved protein, unknown function	conserved Plasmodium protein, unknown function	conserved Plasmodium protein, unknown function	3
HEP_00452500	PocGH01_05023300.1	PBANKA_0713200.1	122	0.47999	0.4345	0.29835	conserved protein, unknown function	conserved protein, unknown function	conserved protein, unknown function	3
HEP_00157900	PocGH01_08032900.1	PBANKA_0413400.1	123	0.47402	0.27573	0.44238	conserved protein, unknown function	zinc finger protein, putative	zinc finger protein, putative	12
HEP_00136000	PocGH01_10015500.1	PBANKA_1240900.1	124	0.47367	0.31579	0.40085	conserved membrane protein, unknown function	conserved Plasmodium protein, unknown function	conserved Plasmodium protein, unknown function	17
HEP_00414000	PocGH01_12047200.1	PBANKA_1330900.1	125	0.47357	0.5028	0.27411	conserved protein, unknown function	conserved Plasmodium protein, unknown function	conserved Plasmodium protein, unknown function	11
HEP_00205400	PocGH01_09038200.1	PBANKA_0916600.1	126	0.47339	0.09731	0.17249	conserved membrane protein, unknown function	oxysterol-binding protein, putative	oxysterol-binding protein, putative	4
HEP_00230300	PocGH01_09027100.1	PBANKA_0927400.1	127	0.47253	0.19626	0.36073	heat shock factor-binding protein 1	heat shock factor-binding protein 1, putative	heat shock factor-binding protein 1, putative	11
HEP_00051600	PocGH01_09044700.1	PBANKA_0910500.1	128	0.47234	0.08307	0.04097	conserved protein, unknown function	conserved protein, unknown function	conserved protein, unknown function	19
HEP_00269000	PocGH01_13056800.1	PBANKA_1039200.1	129	0.47129	0.1514	0.23887	conserved protein, unknown function	conserved Plasmodium protein, unknown function	conserved Plasmodium protein, unknown function	8
HEP_00213100	PocGH01_07040400.1	PBANKA_0833500.1	130	0.4709	0.44246	0.4651	conserved protein, unknown function	conserved Plasmodium protein, unknown function	conserved Plasmodium protein, unknown function	5
HEP_00226000	PocGH01_01011900.1	PBANKA_0801800.1	131	0.46958	0.3033	0.21928	conserved membrane protein, unknown function	conserved Plasmodium protein, unknown function	conserved Plasmodium membrane protein, unknown function	8
HEP_00238300	PocGH01_04014100.1	PBANKA_0312800.1	132	0.46736	0.35737	0.29619	conserved protein, unknown function	conserved Plasmodium protein, unknown function	conserved Plasmodium protein, unknown function	5
HEP_00185300	PocGH01_08018500.1	PBANKA_1208600.1	133	0.46618	0.13723	0.17442	DNA2/NAM7 helicase, putative	DNA2/NAM7 helicase, putative	DNA2/NAM7 helicase, putative	5
HEP_00166800	PocGH01_13043600.1	PBANKA_1026500.1	134	0.46564	0.24903	0.42283	metacaspase-like protein	metacaspase-3, putative	metacaspase-3, putative	11
HEP_00307100	PocGH01_06011300.1	PBANKA_0502500.1	135	0.46484	0.25292	0.30301	serine/threonine protein phosphatase 8, putative	serine/threonine protein phosphatase 8	serine/threonine protein phosphatase 8, putative	3
HEP_00271300	PocGH01_08033600.1	PBANKA_0412600.1	136	0.46369	0.47894	0.15236	conserved membrane protein, unknown function	conserved Plasmodium protein, unknown function	conserved Plasmodium protein, unknown function	16
HEP_00079800	PocGH01_12068500.1	PBANKA_1310000.1	137	0.46129	0.37368	0.24674	conserved protein, unknown function	conserved Plasmodium protein, unknown function	conserved Plasmodium protein, unknown function	3
HEP_00036050	PocGH01_10033600.1	PBANKA_1107500.1	138	0.46102	0.23877	0.15837	conserved protein, unknown function	conserved Plasmodium protein, unknown function	conserved Plasmodium protein, unknown function	4
HEP_00239200	PocGH01_05032500.1	PBANKA_0522600.1	139	0.46068	0.40025	0.41367	erythrocyte membrane-associated antigen	erythrocyte membrane-associated antigen, putative	erythrocyte membrane-associated antigen, putative	3
HEP_00003600	PocGH01_10010500.1	PBANKA_1245500.1	140	0.46002	0.44841	0.38499	conserved protein, unknown function	conserved Plasmodium protein, unknown function	conserved Plasmodium protein, unknown function	8
HEP_00193100	PocGH01_07015700.1	PBANKA_0809600.1	141	0.45926	0.24317	0.29381	conserved protein, unknown function	conserved Plasmodium protein, unknown function	conserved Plasmodium protein, unknown function	4
HEP_00089500	PocGH01_11016400.1	PBANKA_1140100.1	142	0.45795	0.30322	0.17803	nucleoporin NUP205, putative	nucleoporin NUP205	nucleoporin NUP205, putative	3
HEP_00300300	PocGH01_12012600.1	PBANKA_1363400.1	143	0.45779	0.34507	0.19059	conserved protein, unknown function	conserved Plasmodium protein, unknown function	conserved Plasmodium protein, unknown function	9
HEP_00140600	PocGH01_11043000.1	PBANKA_0112200.1	144	0.45711	0.20907	0.27121	myosin E, putative	myosin E, putative	myosin E, putative	10
HEP_00157100	PocGH01_01024800.1	PBANKA_1227100.1	145	0.4571	0.19482	0.2604	U3 small nucleolar RNA-associated protein 14, putative	U3 small nucleolar RNA-associated protein 14, putative	U3 small nucleolar RNA-associated protein 14, putative	5
HEP_00324100	PocGH01_12065200.1	PBANKA_1313400.1	146	0.4571	0.25674	0.26291	exosome complex exonuclease RRP6	exosome complex exonuclease RRP6, putative	exosome complex exonuclease RRP6, putative	5
HEP_00308200	PocGH01_11023600.1	PBANKA_1132300.1	147	0.45702	0.45828	0.44124	conserved protein, unknown function	conserved Plasmodium protein, unknown function	conserved Plasmodium protein, unknown function	13
HEP_00376700	PocGH01_14035200.1	PBANKA_1425200.1	148	0.45674	0.13996	0.13084	sporozoite surface protein 3, putative	sporozoite surface protein 3, putative	sporozoite surface protein 3, putative	16
HEP_00378700	PocGH01_12032900.1	PBANKA_1344600.1	149	0.45589	0.20847	0.425	conserved protein, unknown function	conserved Plasmodium protein, unknown function	conserved Plasmodium protein, unknown function	3
HEP_00086700	PocGH01_14031500.1	PBANKA_1421500.1	150	0.45563	0.42369	0.26751	conserved protein, unknown function	conserved Plasmodium protein, unknown function	conserved Plasmodium protein, unknown function	14
HEP_00034800	PocGH01_04022900.1	PBANKA_0304500.1	151	0.45535	0.37216	0.23783	conserved protein, unknown function	conserved Plasmodium protein, unknown function	conserved Plasmodium protein, unknown function	3
HEP_00214200	PocGH01_12040700.1	PBANKA_1337300.1	152	0.45471	0.17726	0.18495	conserved protein, unknown function	conserved protein, unknown function	conserved protein, unknown function	8
HEP_00352000	PocGH01_10040200.1	PBANKA_1102100.1	153	0.45458	0.40279	0.22047	hypothetical protein	conserved Plasmodium protein, unknown function	conserved Plasmodium protein, unknown function	14
HEP_00365100	PocGH01_05015900.1	PBANKA_0705600.1	154	0.45347	0.41025	0.36364	conserved protein, unknown function	conserved Plasmodium protein, unknown function	conserved Plasmodium protein, unknown function	3
HEP_00205100	PocGH01_09038500.1	PBANKA_0916300.1	155	0.45285	0.18418	0.362	conserved protein, unknown function	RNA-binding protein, putative	RNA-binding protein, putative	17
HEP_00459300	PocGH01_09024100.1	PBANKA_0930100.1	156	0.45269	0.2402	0.34607	conserved protein, unknown function	conserved Plasmodium protein, unknown function	conserved Plasmodium protein, unknown function	3
HEP_00401300	PocGH01_13018100.1	PBANKA_0606700.1	157	0.45242	0.23477	0.21966	cysteine repeat modular protein 3	cysteine repeat modular protein 3	cysteine repeat modular protein 3, putative	7
HEP_00271200	PocGH01_08033700.1	PBANKA_0412500.1	158	0.44841	0.37479	0.1895	conserved protein, unknown function	conserved Plasmodium protein, unknown function	conserved Plasmodium protein, unknown function	4
HEP_00429000	PocGH01_12016300.1	PBANKA_1359700.1	159	0.44756	0.16974	0.19572	6-cysteine protein	6-cysteine protein	6-cysteine protein, putative	13
HEP_00105500	PocGH01_02011800.1	PBANKA_0203200.1	160	0.44684	0.22401	0.28907	Bromodomain, putative	bromodomain protein, putative	bromodomain protein, putative	5
HEP_00207500	PocGH01_14030500.1	PBANKA_1420800.1	161	0.44632	0.30538	0.26732	conserved protein, unknown function	conserved Plasmodium protein, unknown function	conserved Plasmodium protein, unknown function	4
HEP_00347900	PocGH01_14073200.1	PBANKA_1461600.1	162	0.44547	0.27178	0.17518	conserved protein, unknown function	conserved Plasmodium protein, unknown function	conserved Plasmodium protein, unknown function	3
HEP_00471700	PocGH01_12070400.1	PBANKA_1308300.1	163	0.44546	0.11538	0.15049	conserved protein, unknown function	conserved Plasmodium protein, unknown function	conserved Plasmodium protein, unknown function	11
HEP_00350400	PocGH01_12039900.1	PBANKA_1337900.1	164	0.44427	0.26276	0.2314	hypothetical protein	conserved Plasmodium protein, unknown function	conserved Plasmodium protein, unknown function	6
HEP_00493400	PocGH01_09027500.1	PBANKA_0927000.1	165	0.4442	0.19996	0.1444	hypothetical protein	tyrosine kinase-like protein, putative	tyrosine kinase-like protein, putative	11
HEP_00483000	PocGH01_01022100.1	PBANKA_1224600.1	166	0.44302	0.41369	0.31985	conserved protein, unknown function	conserved Plasmodium protein, unknown function	conserved Plasmodium protein, unknown function	5
HEP_00431400	PocGH01_12035800.1	PBANKA_1341800.1	167	0.4412	0.13679	0.17859	conserved protein, unknown function	conserved Plasmodium protein, unknown function	conserved Plasmodium protein, unknown function	4
HEP_00041400	PocGH01_09052000.1	PBANKA_0903100.1	168	0.44077	0.2963	0.47638	conserved protein, unknown function	conserved Plasmodium protein, unknown function	conserved Plasmodium protein, unknown function	11
HEP_00060000	PocGH01_14062100.1	PBANKA_1451100.1	169	0.4399	0.18242	0.14917	conserved protein, unknown function	conserved Plasmodium protein, unknown function	conserved Plasmodium protein, unknown function	14
HEP_00030300	PocGH01_08013300.1	PBANKA_1203600.1	170	0.43973	0.16793	0.26042	conserved protein, unknown function	conserved Plasmodium protein, unknown function	conserved Plasmodium protein, unknown function	12
HEP_00292300	PocGH01_12035900.1	PBANKA_1341700.1	171	0.43656	0.16296	0.20246	conserved protein, unknown function	conserved Plasmodium protein, unknown function	conserved Plasmodium protein, unknown function	11
HEP_00199600	PocGH01_08024400.1	PBANKA_1214400.1	172	0.43612	0.36764	0.15811	conserved protein, unknown function	conserved Plasmodium protein, unknown function	conserved Plasmodium protein, unknown function	8
HEP_00474300	PocGH01_09051100.1	PBANKA_0904000.1	173	0.43531	0.67981	0.36274	conserved protein, unknown function	conserved Plasmodium protein, unknown function	conserved Plasmodium protein, unknown function	8
HEP_00008400	PocGH01_11021900.1	PBANKA_1134900.1	174	0.43454	0.18499	0.27662	zinc finger protein, putative	zinc finger protein, putative	zinc finger protein, putative	14
HEP_00183700	PocGH01_03022400.1	PBANKA_0616200.1	175	0.43327	0.31868	0.26059	conserved protein, unknown function	conserved Plasmodium protein, unknown function	conserved Plasmodium protein, unknown function	16
HEP_00282900	PocGH01_10034200.1	PBANKA_1106900.1	176	0.43275	0.49013	0.32	conserved protein, unknown function	PIMMS2 protein	subtilisin-like ookinete protein SOPT, putative	15
HEP_00345900	PocGH01_14058900.1	PBANKA_1447900.1	177	0.4326	0.34599	0.64474	conserved protein, unknown function	conserved Plasmodium protein, unknown function	conserved Plasmodium protein, unknown function	11
HEP_00081400	PocGH01_07023800.1	PBANKA_0817400.1	178	0.43107	0.33235	0.2982	conserved protein, unknown function	conserved Plasmodium protein, unknown function	conserved Plasmodium protein, unknown function	3
HEP_00026600	PocGH01_08022200.1	PBANKA_1212200.1	179	0.43074	0.49935	0.3529	conserved protein, unknown function	conserved Plasmodium protein, unknown function	conserved Plasmodium protein, unknown function	9
HEP_00422600	PocGH01_01026100.1	PBANKA_1228500.1	180	0.42899	0.36138	0.24233	sentrin-specific protease 2, putative	sentrin-specific protease 2, putative	sentrin-specific protease 2, putative	4
HEP_00332500	PocGH01_07036100.1	PBANKA_0829400.1	181	0.42782	0.51871	0.07124	conserved protein, unknown function	conserved Plasmodium protein, unknown function	conserved Plasmodium protein, unknown function	6
HEP_00162300	PocGH01_07026900.1	PBANKA_0820400.1	182	0.426	0.16158	0.10689	sugar transporter, putative	major facilitator superfamily domain-containing protein, putative	major facilitator superfamily domain-containing protein, putative	16
HEP_00237900	PocGH01_04013700.1	PBANKA_0313200.1	183	0.42564	0.27002	0.27515	conserved protein, unknown function	conserved Plasmodium protein, unknown function	conserved Plasmodium protein, unknown function	5
HEP_00326400	PocGH01_14073700.1	PBANKA_1462100.1	184	0.42364	0.23886	0.34841	conserved protein, unknown function	conserved Plasmodium protein, unknown function	conserved Plasmodium protein, unknown function	11
HEP_00289100	PocGH01_13026500.1	PBANKA_1011100.1	185	0.42232	0.21711	0.17483	conserved protein, unknown function	conserved Plasmodium protein, unknown function	conserved Plasmodium protein, unknown function	11
HEP_00160400	PocGH01_09045400.1	PBANKA_0909800.1	186	0.42166	0.20684	0.17646	RNA-binding protein, putative	RNA-binding protein, putative	RNA-binding protein, putative	5
HEP_00156900	PocGH01_11036900.1	PBANKA_1119600.1	187	0.42098	0.26952	0.37839	merozoite surface protein 10	merozoite surface protein 10, putative	merozoite surface protein 10, putative	9
HEP_00248500	PocGH01_02021000.1	PBANKA_0212200.1	188	0.42094	0.19578	0.18332	conserved membrane protein, unknown function	conserved Plasmodium protein, unknown function	conserved Plasmodium protein, unknown function	4
HEP_00441300	PocGH01_07040800.1	PBANKA_0833900.1	189	0.42091	0.19947	0.23321	conserved protein, unknown function	conserved Plasmodium protein, unknown function	conserved Plasmodium protein, unknown function	11
HEP_00027900	PocGH01_09050300.1	PBANKA_0904800.1	190	0.41964	0.45102	0.16669	conserved protein, unknown function	conserved Plasmodium protein, unknown function	conserved Plasmodium protein, unknown function	12
HEP_00198800	PocGH01_07013400.1	PBANKA_0415400.1	191	0.41924	0.41801	0.29847	hypothetical protein	conserved Plasmodium protein, unknown function, pseudogene	endonuclease/exonuclease/phosphatase domain containing protein	5
HEP_00207300	PocGH01_07042600.1	PBANKA_0835700.1	192	0.41916	0.28272	0.35337	conserved protein, unknown function	conserved Plasmodium protein, unknown function	conserved Plasmodium protein, unknown function	5
HEP_00383900	PocGH01_01020500.1	PBANKA_1223000.1	193	0.41885	0.29728	0.27686	conserved protein, unknown function	conserved Plasmodium protein, unknown function	conserved Plasmodium protein, unknown function	4
HEP_00144100	PocGH01_08035000.1	PBANKA_0411300.1	194	0.4173	0.22141	0.26236	conserved protein, unknown function	conserved Plasmodium protein, unknown function	conserved Plasmodium protein, unknown function	11
HEP_00171800	PocGH01_09049100.1	PBANKA_0906100.1	195	0.41567	0.21456	0.18411	conserved protein, unknown function	conserved Plasmodium protein, unknown function	conserved Plasmodium protein, unknown function	16
HEP_00308900	PocGH01_08026700.1	PBANKA_1216700.1	196	0.41548	0.20732	0.24603	WD repeat-containing protein, putative	WD repeat-containing protein, putative	WD repeat-containing protein, putative	3
HEP_00459800	PocGH01_10027300.1	PBANKA_1113900.1	197	0.41542	0.2751	0.28108	conserved protein, unknown function	conserved Plasmodium protein, unknown function	conserved Plasmodium protein, unknown function	5
HEP_00321700	PocGH01_03015400.1	PBANKA_1005600.1	198	0.41467	0.30021	0.12648	conserved protein, unknown function	conserved Plasmodium protein, unknown function	conserved Plasmodium protein, unknown function	10
HEP_00292000	PocGH01_00015800.1	PBANKA_1133100.1	199	0.41446	0.29198	0.30045	serine/threonine protein kinase, putative	serine/threonine protein kinase, putative	serine/threonine protein kinase, putative	8
HEP_00381700	PocGH01_13039100.1	PBANKA_1022500.1	200	0.41442	0.31749	0.21105	surface protein P113	surface protein P113	surface protein P113, putative	16
